# *Xanthomonas pateli* sp. nov. and *X. hingoranii* sp. nov. reveal a community of non-pathogenic *Xanthomonas* species complex in citrus

**DOI:** 10.64898/2026.09.16.751628

**Authors:** Anushika Sharma, Prabhu B. Patil

**Affiliations:** Bacterial Genetics, Genomics and Evolution Laboratory, CSIR-Institute of Microbial Technology, Chandigarh, India; The Academy of Scientific and Innovative Research, Ghaziabad, India

**Author notes:** **Author for Correspondence:** Prabhu B. Patil, Senior Principal Scientist, Bacterial Genetics, Genomics and Evolution Laboratory, CSIR-Institute of Microbial Technology, Chandigarh, India.

**Keywords:** *Xanthomonas*, Citrus, Non-pathogenic, Phylogenomics, Taxonomy

## Abstract

The genus *Xanthomonas* comprises a phylogenetically and ecologically diverse group of bacteria, historically characterized by economically important plant-pathogenic members affecting a wide range of agricultural crops. However, an increasing number of non-pathogenic and endophytic lineages have been recognized within the genus, expanding understanding of its taxonomic and ecological breadth. While it has been known for the last 30 years that non-pathogenic Xanthomonas (NPX) are present in diverse plants, studies from our lab over the last decade on the rice microbiome have revealed the presence of multiple, diverse NPX species as a community associated with a particular plant host. In this study, we identify two novel citrus plant-associated NPX species and provide evidence for the existence of an NPX community composed of multiple, diverse species, as in rice. Biochemical analysis, along with phylogenomic and genome-based taxonomic investigations, revealed that these strains represent two novel species within the genus *Xanthomonas*, providing evidence for a citrus-associated NPX community composed of multiple, diverse species, analogous to that described in rice. The lack of a canonical type III secretion system, along with multiple antimicrobial biosynthetic loci, as in the rice NPX community, points to their importance in plant microbiomes. Hence, such systematic studies of the NPX community need to be extended to all other plants. Accordingly, we propose that strain LMG 8992^T^ (DSM =122509^T^) be classified as a novel species, *Xanthomonas pateli* sp. nov., and strain LMG 8993^T^ (DSM = 122444^T^) be classified as a novel species, *Xanthomonas hingoranii* sp. nov.
