## Supplementary Table S2 for "*Xanthomonas pateli* sp. nov. and *X. hingoranii* sp. nov. reveal a community of non-pathogenic *Xanthomonas* species complex in citrus"

### Sheet: Sheet1
			LMG8992		LMG8993
Negative Control			−		−
Dextrin			+		+
D-Maltose			+		+
D-Trehalose			+		+
D-Cellobiose			+		+
Gentiobiose			+		+
Sucrose			+		+
D-Turanose			+		v
Stachyose			−		−
Positive Control			+		+
pH 6			+		+
pH 5			+		+
D-Raffinose			−		−
α-D-Lactose			+		V
D-Melibiose			+		+
β-Methyl-DGlucoside			+		−
D-Salicin			+		−
N-Acetyl-D-Glucosamine			+		+
N-Acetyl-β-D-Mannosamine			BD		BD
N-Acetyl-D-Galactosamine			−		−
N-Acetyl Neuraminic Acid			−		−
1% NaCl			+		+
4% NaCl			+		−
8% NaCl			V		−
α-D-Glucose			+		+
D-Mannose			+		+
D-Fructose			+		+
D-Galactose			+		+
3-Methyl Glucose			−		−
D-Fucose			BD		+
L-Fucose			+		+
L-Rhamnose			−		−
Inosine			−		BD
1% Sodium Lactate			+		+
Fusidic Acid			+		−
D-Serine			−		−
D-Sorbitol			−		−
D-Mannitol			v		−
D-Arabitol			−		−
myo-Inositol			+		−
Glycerol			+		+
D-Glucose6-PO4			BD		+
D-Fructose6-PO4			+		BD
D-Aspartic Acid			−		−
D-Serine			−		−
Troleandomycin			V		−
Rifamycin SV			+		−
Minocycline			−		−
Gelatin			+		+
Glycyl-L-Proline			+		+
L-Alanine			+		+
L-Arginine			+		−
L-Aspartic Acid			+		+
L-Glutamic Acid			+		+
L-Histidine			+		V
L-Pyroglutamic Acid			−		−
L-Serine			+		+
Lincomycin			+		+
Guanidine HCl			+		BD
Niaproof 4			BD		BD
Pectin			+		+
D-Galacturonic Acid			+		BD
L-Galactonic Acid Lactone			BD		BD
D-Gluconic Acid			+		V
D-Glucuronic Acid			−		−
Glucuronamide			−		BD
Mucic Acid			−		+
Quinic Acid			+		−
D-Saccharic Acid			−		+
Vancomycin			+		−
Tetrazolium Violet			+		+
Tetrazolium Blue			+		+
p-HydroxyPhenylacetic Acid			−		−
Methyl Pyruvate			+		+
D-Lactic Acid Methyl Ester			−		−
L-Lactic Acid			+		+
Citric Acid			+		+
α-Keto-Glutaric Acid			+		+
D-Malic Acid			+		+
L-Malic Acid			+		+
Bromo-Succinic Acid			+		+
Nalidixic Acid			−		−
Lithium Chloride			+		−
Potassium Tellurite			V		+
Tween 40			+		+
γ-Amino-Butryric Acid			−		−
α-HydroxyButyric Acid			+		+
β-Hydroxy-D,Lbutyric Acid			−		−
α-Keto-Butyric Acid			+		+
Acetoacetic Acid			+		+
Propionic Acid			+		+
Acetic Acid			+		+
Formic Acid			+		+
Aztreonam			+		+
Sodium Butyrate			+		−
Sodium Bromate			V		BD
